# Selective estradiol sensitivity in 12Z human endometriotic epithelial cell line

**DOI:** 10.64898/2025.12.31.697205

**Authors:** Shohini Banerjee, Esha Chopra, Ian M. Smith, Kimberly M. Stroka

## Abstract

Estradiol (E2) is a potent estrogen molecule that plays a crucial role in regulating numerous healthy and pathophysiological processes. To model estrogen-dependent cellular activities *in vitro* in a physiologically meaningful way, cells chosen for experimentation should exhibit sensitivity to E2. The 12Z human endometriotic epithelial cell line is gaining attention as a model for estrogen-dependent conditions, but its functional responsiveness to E2 has not been well characterized. In the following study, we found that E2 does not influence 12Z proliferation, collective migration, or single-cell migration. However, 12Zs were selectively responsive to E2 in 3D migration models where the cells were physically confined. Upregulating ER⍰, the primary mediator of estrogenic action, in the 12Zs did not enhance their functional E2 sensitivity. To delineate the underpinning of these behaviors, RNA sequencing was performed and revealed a differential expression of pseudogenes and non-coding RNAs in E2-treated 12Zs compared to vehicle control-treated 12Zs. Several signal transduction genes were significantly downregulated in *ESR1*-overexpressing 12Zs compared to normal 12Zs, which may play a role in their persistent lack of E2 sensitivity. These results prompt us to question whether the 12Z cell line, which mostly lacks functional E2 responsiveness, should be used *in vitro* as a model of estrogen-dependent processes and conditions.
