## Supplementary material for "Selective estradiol sensitivity in 12Z human endometriotic epithelial cell line": RNA sequencing Table 3

### Sheet: ESR1_12ZvsNT_12Z.all_KEGGenrich
KEGGID	Description	GeneRatio	BgRatio	pvalue	padj	geneID	geneName	keggID	Count	Up	Up_Gene_id	Down	Down_Gene_id
hsa04060	Cytokine-cytokine receptor interaction	81/2374	181/8511	7.23e-07	0.000240188	ENSG00000137033/ENSG00000144476/ENSG00000102524/ENSG00000271503/ENSG00000169429/ENSG00000156466/ENSG00000120337/ENSG00000181634/ENSG00000121858/ENSG00000164509/ENSG00000163083/ENSG00000115602/ENSG00000026103/ENSG00000163739/ENSG00000115604/ENSG00000105246/ENSG00000108688/ENSG00000124875/ENSG00000159958/ENSG00000104432/ENSG00000049249/ENSG00000172458/ENSG00000163735/ENSG00000136244/ENSG00000183813…	IL33/ACKR3/TNFSF13B/CCL5/CXCL8/GDF6/TNFSF18/TNFSF15/TNFSF10/IL31RA/INHBB/IL1RL1/FAS/CXCL1/IL18R1/EBI3/CCL7/CXCL6/TNFRSF13C/IL7/TNFRSF9/IL17D/CXCL5/IL6/CCR4/ACVRL1/CXCR4/TGFB2/BMP3/IL1B/ACVR1C/BMP2/CX3CL1/CCL2/TNFRSF11B/IL1R1/IFNE/CCDC144NL-AS1/TNFRSF8/BMP8B/CSF1/IL12B/IL13RA2/IL11/IL7R/BMP6/TNFRSF11A/TNFRSF14/IL2RB/CXCL11/IL12RB2/IFNWP19/IL24/TNFSF4/IL17RE/GDF9/TNFSF8/CTF1/IL6R/IL1RAP/IL20RA/CXCR…	hsa:90865/hsa:57007/hsa:10673/hsa:6352/hsa:3576/hsa:392255/hsa:8995/hsa:9966/hsa:8743/hsa:133396/hsa:3625/hsa:9173/hsa:355/hsa:2919/hsa:8809/hsa:10148/hsa:6354/hsa:5473/hsa:115650/hsa:3574/hsa:3604/hsa:53342/hsa:6374/hsa:3569/hsa:1233/hsa:94/hsa:7852/hsa:7042/hsa:651/hsa:3553/hsa:130399/hsa:650/hsa:6376/hsa:6347/hsa:4982/hsa:3554/hsa:338376/hsa:23495/hsa:943/hsa:656/hsa:1435/hsa:3593/hsa:3598/hsa…	81	25	ENSG00000144476/ENSG00000156466/ENSG00000163083/ENSG00000139567/ENSG00000121966/ENSG00000092969/ENSG00000233098/ENSG00000120949/ENSG00000116985/ENSG00000113302/ENSG00000153162/ENSG00000141655/ENSG00000100385/ENSG00000238271/ENSG00000117586/ENSG00000163701/ENSG00000164404/ENSG00000016402/ENSG00000227018/ENSG00000261215/ENSG00000112175/ENSG00000119699/ENSG00000227145/ENSG00000113494/ENSG00000125378	56	ENSG00000137033/ENSG00000102524/ENSG00000271503/ENSG00000169429/ENSG00000120337/ENSG00000181634/ENSG00000121858/ENSG00000164509/ENSG00000115602/ENSG00000026103/ENSG00000163739/ENSG00000115604/ENSG00000105246/ENSG00000108688/ENSG00000124875/ENSG00000159958/ENSG00000104432/ENSG00000049249/ENSG00000172458/ENSG00000163735/ENSG00000136244/ENSG00000183813/ENSG00000152785/ENSG00000125538/ENSG00000123612…
hsa04080	Neuroactive ligand-receptor interaction	83/2374	192/8511	2.96e-06	0.000491485	ENSG00000186867/ENSG00000148680/ENSG00000148926/ENSG00000141433/ENSG00000064989/ENSG00000109255/ENSG00000150594/ENSG00000164418/ENSG00000125730/ENSG00000011677/ENSG00000184845/ENSG00000078401/ENSG00000180914/ENSG00000161509/ENSG00000268089/ENSG00000151617/ENSG00000181072/ENSG00000197405/ENSG00000171860/ENSG00000126010/ENSG00000101188/ENSG00000182687/ENSG00000170498/ENSG00000122585/ENSG00000064547…	QRFPR/HTR7/ADM/ADCYAP1/CALCRL/NMU/ADRA2A/GRIK2/C3/GABRA3/DRD1/EDN1/OXTR/GRIN2C/GABRQ/EDNRA/CHRM2/C5AR1/C3AR1/GRPR/NTSR1/GALR2/KISS1/NPY/LPAR2/GLRA2/GRIK1/PENK/TAC3/ADRA2B/DRD4/OPRL1/CGA/CCK/F2/VIPR2/P2RX6P/GRIN2A/F2RL1/PYY/PPY/CHRNA9/VIPR1/PTGIR/AGTR1/ADRA1B/PTAFR/LHB/SPX/GRIA4/GRIK5/UTS2B/CHRM4/UCN/GPR156/RLN2/PTH1R/GNRHR2/PAQR6/LPAR4/PTGFR/GAL/S1PR4/CNR1/GABRR1/HTR2A/C5/AC027228.2/LYNX1/GRM2/P2…	hsa:84109/hsa:3363/hsa:133/hsa:116/hsa:10203/hsa:10874/hsa:150/hsa:2898/hsa:718/hsa:2556/hsa:1812/hsa:1906/hsa:5021/hsa:2905/hsa:55879/hsa:1909/hsa:1129/hsa:728/hsa:719/hsa:2925/hsa:4923/hsa:8811/hsa:3814/hsa:4852/hsa:9170/hsa:2742/hsa:2897/hsa:5179/hsa:6866/hsa:151/hsa:1815/hsa:4987/hsa:1081/hsa:885/hsa:2147/hsa:7434/hsa:9127/hsa:2903/hsa:2150/hsa:5697/hsa:5539/hsa:55584/hsa:7433/hsa:5739/hsa:18…	83	38	ENSG00000148926/ENSG00000109255/ENSG00000150594/ENSG00000184845/ENSG00000078401/ENSG00000180914/ENSG00000268089/ENSG00000126010/ENSG00000182687/ENSG00000170498/ENSG00000064547/ENSG00000101958/ENSG00000171189/ENSG00000069696/ENSG00000187094/ENSG00000180210/ENSG00000131096/ENSG00000114812/ENSG00000144891/ENSG00000170214/ENSG00000104826/ENSG00000134548/ENSG00000105737/ENSG00000175697/ENSG00000107014…	45	ENSG00000186867/ENSG00000148680/ENSG00000141433/ENSG00000064989/ENSG00000164418/ENSG00000125730/ENSG00000011677/ENSG00000161509/ENSG00000151617/ENSG00000181072/ENSG00000197405/ENSG00000171860/ENSG00000101188/ENSG00000122585/ENSG00000181195/ENSG00000166863/ENSG00000274286/ENSG00000125510/ENSG00000135346/ENSG00000106018/ENSG00000206145/ENSG00000183454/ENSG00000164251/ENSG00000108849/ENSG00000174343…
hsa04610	Complement and coagulation cascades	30/2374	55/8511	2.71e-05	0.00300408	ENSG00000100181/ENSG00000000971/ENSG00000125730/ENSG00000205403/ENSG00000244731/ENSG00000224389/ENSG00000003436/ENSG00000197405/ENSG00000178726/ENSG00000171860/ENSG00000135919/ENSG00000115718/ENSG00000185010/ENSG00000122861/ENSG00000110799/ENSG00000222047/ENSG00000180210/ENSG00000182326/ENSG00000184500/ENSG00000167711/ENSG00000171557/ENSG00000197632/ENSG00000243649/ENSG00000117525/ENSG00000117335…	TPTEP1/CFH/C3/CFI/C4A/C4B/TFPI/C5AR1/THBD/C3AR1/SERPINE2/PROC/F8/PLAU/VWF/C10orf55/F2/C1S/PROS1/SERPINF2/FGG/SERPINB2/CFB/F3/CD46/SERPINE1/C5/BDKRB2/C9/F12	hsa:7450/hsa:3075/hsa:718/hsa:3426/hsa:720/hsa:721/hsa:7035/hsa:728/hsa:7056/hsa:719/hsa:5270/hsa:5624/hsa:2157/hsa:5328/hsa:7450/hsa:5328/hsa:2147/hsa:716/hsa:5627/hsa:5345/hsa:2266/hsa:5055/hsa:629/hsa:2152/hsa:4179/hsa:5054/hsa:727/hsa:624/hsa:735/hsa:2161	30	10	ENSG00000244731/ENSG00000224389/ENSG00000178726/ENSG00000110799/ENSG00000180210/ENSG00000167711/ENSG00000117525/ENSG00000106366/ENSG00000113600/ENSG00000131187	20	ENSG00000100181/ENSG00000000971/ENSG00000125730/ENSG00000205403/ENSG00000003436/ENSG00000197405/ENSG00000171860/ENSG00000135919/ENSG00000115718/ENSG00000185010/ENSG00000122861/ENSG00000222047/ENSG00000182326/ENSG00000184500/ENSG00000171557/ENSG00000197632/ENSG00000243649/ENSG00000117335/ENSG00000106804/ENSG00000168398
hsa04061	Viral protein interaction with cytokine and cytokine receptor	28/2374	51/8511	4.28e-05	0.00355056	ENSG00000144476/ENSG00000271503/ENSG00000169429/ENSG00000121858/ENSG00000163739/ENSG00000115604/ENSG00000108688/ENSG00000124875/ENSG00000163735/ENSG00000136244/ENSG00000183813/ENSG00000121966/ENSG00000006210/ENSG00000108691/ENSG00000184371/ENSG00000157873/ENSG00000100385/ENSG00000169248/ENSG00000162892/ENSG00000160712/ENSG00000016402/ENSG00000180871/ENSG00000227018/ENSG00000261215/ENSG00000028137…	ACKR3/CCL5/CXCL8/TNFSF10/CXCL1/IL18R1/CCL7/CXCL6/CXCL5/IL6/CCR4/CXCR4/CX3CL1/CCL2/CSF1/TNFRSF14/IL2RB/CXCL11/IL24/IL6R/IL20RA/CXCR2/IL6STP1/AL162231.4/TNFRSF1B/IL34/CXCL10/LTA	hsa:57007/hsa:6352/hsa:3576/hsa:8743/hsa:2919/hsa:8809/hsa:6354/hsa:5473/hsa:6374/hsa:3569/hsa:1233/hsa:7852/hsa:6376/hsa:6347/hsa:1435/hsa:8764/hsa:3560/hsa:6373/hsa:11009/hsa:3570/hsa:53832/hsa:3579/hsa:3572/hsa:10850/hsa:7133/hsa:146433/hsa:3627/hsa:4049	28	6	ENSG00000144476/ENSG00000121966/ENSG00000100385/ENSG00000016402/ENSG00000227018/ENSG00000261215	22	ENSG00000271503/ENSG00000169429/ENSG00000121858/ENSG00000163739/ENSG00000115604/ENSG00000108688/ENSG00000124875/ENSG00000163735/ENSG00000136244/ENSG00000183813/ENSG00000006210/ENSG00000108691/ENSG00000184371/ENSG00000157873/ENSG00000169248/ENSG00000162892/ENSG00000160712/ENSG00000180871/ENSG00000028137/ENSG00000157368/ENSG00000169245/ENSG00000226979
hsa04510	Focal adhesion	94/2374	241/8511	0.000100779	0.00669172	ENSG00000118785/ENSG00000137801/ENSG00000196569/ENSG00000248290/ENSG00000185634/ENSG00000110092/ENSG00000100181/ENSG00000115232/ENSG00000164171/ENSG00000138798/ENSG00000115414/ENSG00000128052/ENSG00000163359/ENSG00000196878/ENSG00000189056/ENSG00000119630/ENSG00000129946/ENSG00000225096/ENSG00000041982/ENSG00000205918/ENSG00000081052/ENSG00000166333/ENSG00000128591/ENSG00000023445/ENSG00000169031…	SPP1/THBS1/LAMA2/TNXA/SHC4/CCND1/TPTEP1/ITGA4/ITGA2/EGF/FN1/KDR/COL6A3/LAMB3/RELN/PGF/SHC2/AL445250.1/TNC/PDPK2P/COL4A4/ILK/FLNC/BIRC3/COL4A3/PTENP1/LAMC2/ITGA1/MYLK4/ITGA9/COL2A1/AC113404.3/SHC3/VWF/PDGFD/ITGB3/AC009065.8/AP001330.1/FLT4/RASGRF1/MYLK3/FLNB/U91328.1/ACTN1/ITGB4/ACTG1/AL139424.2/ITGA7/COL4A6/LAMA5-AS1/MYLK2/FLNA/ACTG1P16/ZYX/AC098934.2/AL031281.2/RAP1BP1/RF00017/CCND2/VEGFC/XIAPP1…	hsa:6696/hsa:7057/hsa:3908/hsa:7148/hsa:399694/hsa:595/hsa:7450/hsa:3676/hsa:3673/hsa:1950/hsa:2335/hsa:3791/hsa:1293/hsa:3914/hsa:5649/hsa:5228/hsa:25759/hsa:93408/hsa:3371/hsa:5170/hsa:1286/hsa:3611/hsa:2318/hsa:330/hsa:1285/hsa:5728/hsa:3918/hsa:3672/hsa:340156/hsa:3680/hsa:1280/hsa:5908/hsa:53358/hsa:7450/hsa:80310/hsa:3690/hsa:93408/hsa:93408/hsa:2324/hsa:5923/hsa:91807/hsa:2317/hsa:93408/hs…	94	51	ENSG00000137801/ENSG00000110092/ENSG00000138798/ENSG00000115414/ENSG00000128052/ENSG00000225096/ENSG00000041982/ENSG00000205918/ENSG00000081052/ENSG00000166333/ENSG00000128591/ENSG00000169031/ENSG00000139219/ENSG00000110799/ENSG00000259207/ENSG00000261663/ENSG00000037280/ENSG00000136068/ENSG00000072110/ENSG00000132470/ENSG00000184009/ENSG00000135424/ENSG00000197565/ENSG00000228812/ENSG00000101306…	43	ENSG00000118785/ENSG00000196569/ENSG00000248290/ENSG00000185634/ENSG00000100181/ENSG00000115232/ENSG00000164171/ENSG00000163359/ENSG00000196878/ENSG00000189056/ENSG00000119630/ENSG00000129946/ENSG00000023445/ENSG00000237984/ENSG00000058085/ENSG00000213949/ENSG00000145949/ENSG00000144668/ENSG00000254893/ENSG00000148082/ENSG00000170962/ENSG00000253282/ENSG00000058335/ENSG00000140795/ENSG00000272462…
hsa04514	Cell adhesion molecules	52/2374	121/8511	0.000241496	0.0115636	ENSG00000154654/ENSG00000185985/ENSG00000115232/ENSG00000179242/ENSG00000165300/ENSG00000184564/ENSG00000148948/ENSG00000165215/ENSG00000149294/ENSG00000150637/ENSG00000179776/ENSG00000153707/ENSG00000182985/ENSG00000204642/ENSG00000021645/ENSG00000179542/ENSG00000162692/ENSG00000144668/ENSG00000198910/ENSG00000196358/ENSG00000261371/ENSG00000196338/ENSG00000231389/ENSG00000039068/ENSG00000038427…	NCAM2/SLITRK2/ITGA4/CDH4/SLITRK5/SLITRK6/LRRC4C/CLDN3/NCAM1/CD226/CDH5/PTPRD/CADM1/HLA-F/NRXN3/SLITRK4/VCAM1/ITGA9/L1CAM/NTNG2/PECAM1/NLGN3/HLA-DPA1/CDH1/VCAN/NTNG1/OCLN/CLDN7/SLITRK1/CLDN2/CLDN23/HLA-B/JAM2/PVR/NRCAM/CD274/LRRC4B/AC110015.1/CNTNAP1/NFASC/CLDN9/ICAM2/NCAM1-AS1/SELPLG/SDC3/AC022149.1/NLGN2/CD58/ITGB1/CLDN11/SLITRK3/MADCAM1	hsa:4685/hsa:84631/hsa:3676/hsa:1002/hsa:26050/hsa:84189/hsa:57689/hsa:1365/hsa:4684/hsa:10666/hsa:1003/hsa:5789/hsa:23705/hsa:3134/hsa:9379/hsa:139065/hsa:7412/hsa:3680/hsa:3897/hsa:84628/hsa:5175/hsa:54413/hsa:3113/hsa:999/hsa:1462/hsa:22854/hsa:100506658/hsa:1366/hsa:114798/hsa:9075/hsa:137075/hsa:3106/hsa:58494/hsa:5817/hsa:4897/hsa:29126/hsa:94030/hsa:1000/hsa:8506/hsa:23114/hsa:9080/hsa:338…	52	30	ENSG00000154654/ENSG00000185985/ENSG00000179242/ENSG00000148948/ENSG00000165215/ENSG00000149294/ENSG00000179776/ENSG00000153707/ENSG00000182985/ENSG00000021645/ENSG00000179542/ENSG00000198910/ENSG00000231389/ENSG00000039068/ENSG00000162631/ENSG00000197822/ENSG00000181885/ENSG00000178235/ENSG00000073008/ENSG00000091129/ENSG00000120217/ENSG00000131409/ENSG00000227279/ENSG00000108797/ENSG00000163531…	22	ENSG00000115232/ENSG00000165300/ENSG00000184564/ENSG00000150637/ENSG00000204642/ENSG00000162692/ENSG00000144668/ENSG00000196358/ENSG00000261371/ENSG00000196338/ENSG00000038427/ENSG00000165376/ENSG00000253958/ENSG00000234745/ENSG00000154721/ENSG00000213937/ENSG00000108622/ENSG00000162512/ENSG00000269378/ENSG00000116815/ENSG00000150093/ENSG00000121871
hsa05146	Amoebiasis	41/2374	90/8511	0.00024381	0.0115636	ENSG00000182621/ENSG00000169429/ENSG00000196569/ENSG00000115414/ENSG00000137462/ENSG00000163739/ENSG00000196878/ENSG00000136869/ENSG00000158473/ENSG00000081052/ENSG00000136244/ENSG00000164742/ENSG00000169031/ENSG00000058085/ENSG00000092969/ENSG00000137841/ENSG00000213731/ENSG00000125538/ENSG00000170458/ENSG00000072110/ENSG00000115594/ENSG00000197565/ENSG00000228812/ENSG00000198788/ENSG00000113302…	PLCB1/CXCL8/LAMA2/FN1/TLR2/CXCL1/LAMB3/TLR4/CD1D/COL4A4/IL6/ADCY1/COL4A3/LAMC2/TGFB2/PLCB2/RAB5CP1/IL1B/CD14/ACTN1/IL1R1/COL4A6/LAMA5-AS1/MUC2/IL12B/RAB7B/LAMA4/LAMB4/SERPINB4/NOS2P3/PRKCG/SERPINB3/ACTN4/COL1A2/RELA/COL4A5/PRDX1P1/C9/TGFB3/PRKCA/AC005264.1	hsa:23236/hsa:3576/hsa:3908/hsa:2335/hsa:7097/hsa:2919/hsa:3914/hsa:7099/hsa:912/hsa:1286/hsa:3569/hsa:107/hsa:1285/hsa:3918/hsa:7042/hsa:5330/hsa:5878/hsa:3553/hsa:929/hsa:87/hsa:3554/hsa:1288/hsa:3911/hsa:4583/hsa:3593/hsa:338382/hsa:3910/hsa:22798/hsa:6318/hsa:4843/hsa:5582/hsa:6317/hsa:81/hsa:1278/hsa:5970/hsa:1287/hsa:5052/hsa:735/hsa:7043/hsa:5578/hsa:2769	41	20	ENSG00000115414/ENSG00000136869/ENSG00000081052/ENSG00000169031/ENSG00000092969/ENSG00000137841/ENSG00000072110/ENSG00000197565/ENSG00000228812/ENSG00000113302/ENSG00000206073/ENSG00000126583/ENSG00000130402/ENSG00000164692/ENSG00000173039/ENSG00000188153/ENSG00000214121/ENSG00000113600/ENSG00000119699/ENSG00000154229	21	ENSG00000182621/ENSG00000169429/ENSG00000196569/ENSG00000137462/ENSG00000163739/ENSG00000196878/ENSG00000158473/ENSG00000136244/ENSG00000164742/ENSG00000058085/ENSG00000213731/ENSG00000125538/ENSG00000170458/ENSG00000115594/ENSG00000198788/ENSG00000276600/ENSG00000112769/ENSG00000091128/ENSG00000230528/ENSG00000057149/ENSG00000267551
hsa04911	Insulin secretion	31/2374	64/8511	0.000365432	0.0151654	ENSG00000182621/ENSG00000104783/ENSG00000141433/ENSG00000070808/ENSG00000176406/ENSG00000151067/ENSG00000164742/ENSG00000129244/ENSG00000137841/ENSG00000080709/ENSG00000187094/ENSG00000106633/ENSG00000215262/ENSG00000135643/ENSG00000096433/ENSG00000117394/ENSG00000091428/ENSG00000213676/ENSG00000157613/ENSG00000132639/ENSG00000143578/ENSG00000146592/ENSG00000126583/ENSG00000163581/ENSG00000106089…	PLCB1/KCNN4/ADCYAP1/CAMK2A/RIMS2/CACNA1C/ADCY1/ATP1B2/PLCB2/KCNN2/CCK/GCK/KCNU1/KCNMB4/ITPR3/SLC2A1/RAPGEF4/ATF6B/CREB3L1/SNAP25/CREB3L4/CREB5/PRKCG/SLC2A2/STX1A/ATF2/ATP1A3/PRKCA/KCNJ11/ADCYAP1R1/ADCY5	hsa:23236/hsa:3783/hsa:116/hsa:815/hsa:9699/hsa:775/hsa:107/hsa:482/hsa:5330/hsa:3781/hsa:885/hsa:2645/hsa:157855/hsa:27345/hsa:3710/hsa:6513/hsa:11069/hsa:1388/hsa:90993/hsa:6616/hsa:148327/hsa:9586/hsa:5582/hsa:6514/hsa:6804/hsa:1386/hsa:478/hsa:5578/hsa:3767/hsa:117/hsa:111	31	16	ENSG00000129244/ENSG00000137841/ENSG00000080709/ENSG00000187094/ENSG00000106633/ENSG00000215262/ENSG00000096433/ENSG00000117394/ENSG00000213676/ENSG00000157613/ENSG00000146592/ENSG00000126583/ENSG00000106089/ENSG00000105409/ENSG00000154229/ENSG00000173175	15	ENSG00000182621/ENSG00000104783/ENSG00000141433/ENSG00000070808/ENSG00000176406/ENSG00000151067/ENSG00000164742/ENSG00000135643/ENSG00000091428/ENSG00000132639/ENSG00000143578/ENSG00000163581/ENSG00000115966/ENSG00000187486/ENSG00000078549
hsa04925	Aldosterone synthesis and secretion	37/2374	81/8511	0.000450932	0.0166344	ENSG00000182621/ENSG00000006283/ENSG00000070808/ENSG00000175206/ENSG00000151067/ENSG00000164742/ENSG00000130164/ENSG00000147465/ENSG00000186642/ENSG00000129244/ENSG00000137841/ENSG00000196557/ENSG00000171303/ENSG00000079435/ENSG00000144891/ENSG00000153234/ENSG00000096433/ENSG00000203857/ENSG00000184304/ENSG00000213676/ENSG00000157613/ENSG00000143578/ENSG00000198857/ENSG00000260007/ENSG00000146592…	PLCB1/CACNA1G/CAMK2A/NPPA/CACNA1C/ADCY1/LDLR/STAR/PDE2A/ATP1B2/PLCB2/CACNA1H/KCNK3/LIPE/AGTR1/NR4A2/ITPR3/HSD3B1/PRKD1/ATF6B/CREB3L1/CREB3L4/HSD3BP5/AC107871.1/CREB5/DAGLB/DAGLA/PRKCG/KCNK9/ATF2/ATP1A3/PRKCA/CAMK4/CACNA1I/CYP11A1/ITPR1/ADCY5	hsa:23236/hsa:8913/hsa:815/hsa:4878/hsa:775/hsa:107/hsa:3949/hsa:6770/hsa:5138/hsa:482/hsa:5330/hsa:8912/hsa:3777/hsa:3991/hsa:185/hsa:4929/hsa:3710/hsa:3283/hsa:5587/hsa:1388/hsa:90993/hsa:148327/hsa:3283/hsa:91860/hsa:9586/hsa:221955/hsa:747/hsa:5582/hsa:51305/hsa:1386/hsa:478/hsa:5578/hsa:814/hsa:8911/hsa:1583/hsa:3708/hsa:111	37	18	ENSG00000175206/ENSG00000130164/ENSG00000129244/ENSG00000137841/ENSG00000079435/ENSG00000144891/ENSG00000096433/ENSG00000203857/ENSG00000213676/ENSG00000157613/ENSG00000146592/ENSG00000164535/ENSG00000134780/ENSG00000126583/ENSG00000105409/ENSG00000154229/ENSG00000150995/ENSG00000173175	19	ENSG00000182621/ENSG00000006283/ENSG00000070808/ENSG00000151067/ENSG00000164742/ENSG00000147465/ENSG00000186642/ENSG00000196557/ENSG00000171303/ENSG00000153234/ENSG00000184304/ENSG00000143578/ENSG00000198857/ENSG00000260007/ENSG00000169427/ENSG00000115966/ENSG00000152495/ENSG00000100346/ENSG00000140459
hsa04670	Leukocyte transendothelial migration	56/2374	136/8511	0.000530659	0.0176179	ENSG00000074966/ENSG00000115232/ENSG00000183230/ENSG00000165215/ENSG00000197943/ENSG00000225096/ENSG00000179776/ENSG00000087245/ENSG00000116701/ENSG00000121966/ENSG00000162692/ENSG00000254893/ENSG00000079337/ENSG00000156711/ENSG00000261663/ENSG00000253282/ENSG00000261371/ENSG00000272462/ENSG00000072110/ENSG00000184009/ENSG00000284642/ENSG00000197822/ENSG00000181885/ENSG00000257433/ENSG00000165376…	TXK/ITGA4/CTNNA3/CLDN3/PLCG2/AL445250.1/CDH5/MMP2/NCF2/CXCR4/VCAM1/AC113404.3/RAPGEF3/MAPK13/AC009065.8/AP001330.1/PECAM1/U91328.1/ACTN1/ACTG1/AL139424.2/OCLN/CLDN7/AC004241.1/CLDN2/ACTG1P16/CLDN23/AC098934.2/AL031281.2/RAP1BP1/RF00017/JAM2/RAPGEF4/AL645608.8/EZR/THY1/ACTBP11/CLDN9/PRKCG/AP005329.1/ACTN4/AC006971.1/ACTB/MYL12A/MYL7/AC022149.1/CALM2P2/PRKCA/MYL12B/ITGB1/CLDN11/ACTG1P10/RAP1AP/AP00…	hsa:7294/hsa:3676/hsa:29119/hsa:1365/hsa:5336/hsa:93408/hsa:1003/hsa:4313/hsa:4688/hsa:7852/hsa:7412/hsa:5908/hsa:10411/hsa:5603/hsa:93408/hsa:93408/hsa:5175/hsa:93408/hsa:87/hsa:71/hsa:93408/hsa:100506658/hsa:1366/hsa:10411/hsa:9075/hsa:71/hsa:137075/hsa:71/hsa:998/hsa:5908/hsa:93408/hsa:58494/hsa:11069/hsa:5781/hsa:7430/hsa:7070/hsa:60/hsa:9080/hsa:5582/hsa:10398/hsa:81/hsa:394/hsa:60/hsa:10627…	56	28	ENSG00000183230/ENSG00000165215/ENSG00000225096/ENSG00000179776/ENSG00000121966/ENSG00000261663/ENSG00000072110/ENSG00000184009/ENSG00000197822/ENSG00000181885/ENSG00000257433/ENSG00000234996/ENSG00000285721/ENSG00000236857/ENSG00000276890/ENSG00000273443/ENSG00000092820/ENSG00000154096/ENSG00000188460/ENSG00000126583/ENSG00000130402/ENSG00000075624/ENSG00000106631/ENSG00000154229/ENSG00000013297…	28	ENSG00000074966/ENSG00000115232/ENSG00000197943/ENSG00000087245/ENSG00000116701/ENSG00000162692/ENSG00000254893/ENSG00000079337/ENSG00000156711/ENSG00000253282/ENSG00000261371/ENSG00000272462/ENSG00000284642/ENSG00000165376/ENSG00000260298/ENSG00000253958/ENSG00000154721/ENSG00000091428/ENSG00000213937/ENSG00000264235/ENSG00000218586/ENSG00000101608/ENSG00000269378/ENSG00000229097/ENSG00000118680…
hsa04512	ECM-receptor interaction	37/2374	82/8511	0.000603893	0.0182266	ENSG00000118785/ENSG00000137801/ENSG00000196569/ENSG00000248290/ENSG00000100181/ENSG00000115232/ENSG00000164171/ENSG00000115414/ENSG00000163359/ENSG00000196878/ENSG00000189056/ENSG00000041982/ENSG00000081052/ENSG00000169031/ENSG00000058085/ENSG00000213949/ENSG00000144668/ENSG00000139219/ENSG00000110799/ENSG00000259207/ENSG00000168743/ENSG00000132470/ENSG00000135424/ENSG00000197565/ENSG00000228812…	SPP1/THBS1/LAMA2/TNXA/TPTEP1/ITGA4/ITGA2/FN1/COL6A3/LAMB3/RELN/TNC/COL4A4/COL4A3/LAMC2/ITGA1/ITGA9/COL2A1/VWF/ITGB3/NPNT/ITGB4/ITGA7/COL4A6/LAMA5-AS1/DAG1/LAMA4/FRAS1/LAMB4/ITGA11/COL1A2/COL4A5/AC022149.1/CD47/ITGB1/HMMR-AS1/ITGB6	hsa:6696/hsa:7057/hsa:3908/hsa:7148/hsa:7450/hsa:3676/hsa:3673/hsa:2335/hsa:1293/hsa:3914/hsa:5649/hsa:3371/hsa:1286/hsa:1285/hsa:3918/hsa:3672/hsa:3680/hsa:1280/hsa:7450/hsa:3690/hsa:255743/hsa:3691/hsa:3679/hsa:1288/hsa:3911/hsa:1605/hsa:3910/hsa:80144/hsa:22798/hsa:22801/hsa:1278/hsa:1287/hsa:3688/hsa:961/hsa:3688/hsa:3161/hsa:3694	37	17	ENSG00000137801/ENSG00000115414/ENSG00000041982/ENSG00000081052/ENSG00000169031/ENSG00000139219/ENSG00000110799/ENSG00000259207/ENSG00000132470/ENSG00000135424/ENSG00000197565/ENSG00000228812/ENSG00000173402/ENSG00000138759/ENSG00000164692/ENSG00000188153/ENSG00000251018	20	ENSG00000118785/ENSG00000196569/ENSG00000248290/ENSG00000100181/ENSG00000115232/ENSG00000164171/ENSG00000163359/ENSG00000196878/ENSG00000189056/ENSG00000058085/ENSG00000213949/ENSG00000144668/ENSG00000168743/ENSG00000112769/ENSG00000091128/ENSG00000137809/ENSG00000269378/ENSG00000196776/ENSG00000150093/ENSG00000115221
hsa05202	Transcriptional misregulation in cancer	67/2374	172/8511	0.000993847	0.0274964	ENSG00000169429/ENSG00000132170/ENSG00000006468/ENSG00000139318/ENSG00000081189/ENSG00000124762/ENSG00000135679/ENSG00000166145/ENSG00000172379/ENSG00000273983/ENSG00000010030/ENSG00000130222/ENSG00000136244/ENSG00000274021/ENSG00000023445/ENSG00000122861/ENSG00000176046/ENSG00000143171/ENSG00000282988/ENSG00000148516/ENSG00000171843/ENSG00000278272/ENSG00000222047/ENSG00000170458/ENSG00000265019…	CXCL8/PPARG/ETV1/DUSP6/MEF2C/CDKN1A/MDM2/SPINT1/ARNT2/HIST1H3G/ETV7/GADD45G/IL6/AC024909.2/BIRC3/PLAU/NUPR1/RXRG/AL031777.3/ZEB1/MLLT3/HIST1H3C/C10orf55/CD14/NCOR1P2/JUP/AC011815.1/HIST1H3F/AC104763.2/PBX1/DDB2/MLF1/AC093107.2/LYL1/CCND2/MLLT1/ID2/FOXO1/MEN1/NTRK1/IGFBP3/DOT1L/KMT2A/PDGFA/BAIAP3/IL2RB/HIST1H3I/AC020549.1/MAF/H3F3A/FLI1/HDAC1P1/TP53/TRAF1/MYC/RELA/NR4A3/HIST1H3E/DDIT3/AFF1/AC09211…	hsa:3576/hsa:5468/hsa:2115/hsa:1848/hsa:4208/hsa:1026/hsa:4193/hsa:6692/hsa:9915/hsa:8352/hsa:51513/hsa:10912/hsa:3569/hsa:1848/hsa:330/hsa:5328/hsa:26471/hsa:6258/hsa:8352/hsa:6935/hsa:4300/hsa:8352/hsa:5328/hsa:929/hsa:9611/hsa:3728/hsa:5966/hsa:8352/hsa:3020/hsa:5087/hsa:1643/hsa:4291/hsa:4149/hsa:4066/hsa:894/hsa:4298/hsa:3398/hsa:2308/hsa:4221/hsa:4914/hsa:3486/hsa:84444/hsa:4297/hsa:5154/hs…	67	32	ENSG00000166145/ENSG00000172379/ENSG00000273983/ENSG00000130222/ENSG00000282988/ENSG00000278272/ENSG00000265019/ENSG00000173801/ENSG00000268573/ENSG00000271626/ENSG00000271414/ENSG00000104903/ENSG00000118971/ENSG00000130382/ENSG00000133895/ENSG00000104885/ENSG00000118058/ENSG00000100385/ENSG00000275379/ENSG00000256674/ENSG00000178573/ENSG00000234724/ENSG00000141510/ENSG00000136997/ENSG00000173039…	35	ENSG00000169429/ENSG00000132170/ENSG00000006468/ENSG00000139318/ENSG00000081189/ENSG00000124762/ENSG00000135679/ENSG00000010030/ENSG00000136244/ENSG00000274021/ENSG00000023445/ENSG00000122861/ENSG00000176046/ENSG00000143171/ENSG00000148516/ENSG00000171843/ENSG00000222047/ENSG00000170458/ENSG00000277775/ENSG00000185630/ENSG00000134574/ENSG00000178053/ENSG00000115738/ENSG00000150907/ENSG00000198400…
hsa05150	Staphylococcus aureus infection	28/2374	60/8511	0.00143878	0.0367442	ENSG00000131738/ENSG00000000971/ENSG00000125730/ENSG00000205403/ENSG00000131737/ENSG00000244731/ENSG00000224389/ENSG00000197405/ENSG00000171860/ENSG00000186847/ENSG00000231389/ENSG00000237007/ENSG00000182326/ENSG00000128422/ENSG00000171403/ENSG00000143226/ENSG00000171401/ENSG00000169403/ENSG00000171557/ENSG00000108759/ENSG00000243649/ENSG00000226145/ENSG00000106804/ENSG00000213958/ENSG00000224419…	KRT33B/CFH/C3/CFI/KRT34/C4A/C4B/C5AR1/C3AR1/KRT14/HLA-DPA1/KRT18P52/C1S/KRT17/KRT9/FCGR2A/KRT13/PTAFR/FGG/KRT32/CFB/KRT16P6/C5/KRT18P29/KRT18P27/KRT18P22/SELPLG/KRT23	hsa:3884/hsa:3075/hsa:718/hsa:3426/hsa:3885/hsa:720/hsa:721/hsa:728/hsa:719/hsa:3861/hsa:3113/hsa:3875/hsa:716/hsa:3872/hsa:3857/hsa:2212/hsa:3860/hsa:5724/hsa:2266/hsa:3882/hsa:629/hsa:3861/hsa:727/hsa:3875/hsa:3875/hsa:3875/hsa:6404/hsa:25984	28	9	ENSG00000131738/ENSG00000131737/ENSG00000244731/ENSG00000224389/ENSG00000231389/ENSG00000237007/ENSG00000171401/ENSG00000108759/ENSG00000110876	19	ENSG00000000971/ENSG00000125730/ENSG00000205403/ENSG00000197405/ENSG00000171860/ENSG00000186847/ENSG00000182326/ENSG00000128422/ENSG00000171403/ENSG00000143226/ENSG00000169403/ENSG00000171557/ENSG00000243649/ENSG00000226145/ENSG00000106804/ENSG00000213958/ENSG00000224419/ENSG00000218153/ENSG00000108244
